# Genetic impacts on DNA methylation help elucidate regulatory genomic processes

**DOI:** 10.1101/2023.03.31.535045

**Authors:** Sergio Villicaña, Juan Castillo-Fernandez, Eilis Hannon, Colette Christiansen, Pei-Chien Tsai, Jane Maddock, Diana Kuh, Matthew Suderman, Christine Power, Caroline Relton, George Ploubidis, Andrew Wong, Rebecca Hardy, Alissa Goodman, Ken K. Ong, Jordana T. Bell

**Affiliations:** Department of Twin Research and Genetic Epidemiology, King’s College London, UK; University of Exeter Medical School, UK; MRC Unit for Lifelong Health and Ageing, Institute of Cardiovascular Science, University College London, UK; MRC Integrative Epidemiology Unit, University of Bristol, Bristol, UK; Population, Policy and Practice, UCL Great Ormond Street Institute of Child Health, University College London, UK; Centre for Longitudinal Studies, Institute of Education, University College London, UK; School of Sport, Exercise & Health Sciences, Loughborough University & UCL Social Research Institute, University College London, UK; MRC Epidemiology Unit and Department of Paediatrics, Wellcome Trust-MRC Institute of Metabolic Science, University of Cambridge School of Clinical Medicine, UK

**Keywords:** DNA methylation, heritability, GWAS, methylation quantitative trait loci, meQTL

## Abstract

Pinpointing genetic impacts on DNA methylation can improve our understanding of pathways that underlie gene regulation and disease risk. We report heritability and methylation quantitative trait locus (meQTL) analysis at 724,499 CpGs profiled with the Illumina Infinium MethylationEPIC array in 2,358 blood samples from three UK cohorts, with replication. Methylation levels at 34.2% of CpGs were affected by SNPs, and 98% of effects were *cis*-acting or within 1 Mbp of the tested CpG. Our results are consistent with meQTL analyses based on the former Illumina Infinium HumanMethylation450 array. Both meQTL SNPs and CpGs with meQTLs were overrepresented in enhancers, which have improved coverage on this platform compared to previous approaches. Co-localisation analyses across genetic effects on DNA methylation and 56 human traits identified 1,520 co-localisations across 1,325 unique CpGs and 34 phenotypes, including in disease-relevant genes, such *ICOSLG* (inflammatory bowel disease), and *USP1* and *DOCK7* (total cholesterol levels). Enrichment analysis of meQTLs and integration with expression QTLs gave insights into mechanisms underlying *cis*-meQTLs, for example through disruption of transcription factor binding sites for CTCF and SMC3, and *trans*-meQTLs, for example through regulating the expression of *ACD* and *SENP7* which can modulate DNA methylation at distal sites. Our findings improve the characterisation of the mechanisms underlying DNA methylation variability and are informative for prioritisation of GWAS variants for functional follow-ups. A results database and viewer are available online.
