## Supplementary tables 26-27 for "Genetic impacts on DNA methylation help elucidate regulatory genomic processes"

### Sheet: ST 26 - GWAS sources
Phenotype	Phenotype class	Reference	Download link	Sample size	Number of genome-wide significant loci/SNPs	Number of SNPs included	ID namea	Tested CpGs for colocalisation	Significant CpGsb
Height	Growth and Ageing	﻿Wood, A.R. et al. 2014. Defining the role of common variation in the genomic and biological architecture of adult human height. Nature Genetics 46(11): p.1173–1186. Available at: http://www.nature.com/articles/ng.3097.	https://www.broadinstitute.org/collaboration/giant/images/0/01/GIANT_HEIGHT_Wood_et_al_2014_publicrelease_HapMapCeuFreq.txt.gz	253288	423 loci	2542570	Height_GWAS	176382	501
Schizophrenia	Neurological and psychiatric disorders	﻿Pardiñas, A.F. et al. 2018. Common schizophrenia alleles are enriched in mutation-intolerant genes and in regions under strong background selection. Nature Genetics 50(3): p.381–389. Available at: http://www.nature.com/articles/s41588-018-0059-2.	https://walters.psycm.cf.ac.uk/clozuk_pgc2.meta.sumstats.txt.gz	40,675 cases and 64,643 controls	145 loci (18,280 SNPs)	8171061	SCZ_CLOZUK_GWAS	179655	228
Menopause	Growth and Ageing	﻿Day, F.R. et al. 2015. Large-scale genomic analyses link reproductive aging to hypothalamic signaling, breast cancer susceptibility and BRCA1-mediated DNA repair. Nature Genetics 47(11): p.1294–1303. Available at: http://www.nature.com/articles/ng.3412.	https://www.reprogen.org/Menopause_HapMap2_DayNG2015_18112015.txt.gz	69360	1,209 SNPs	2418696	Menopause_GWAS	176008	79
Inflammatory bowel diseases (IBD)	Autoimmune disease	﻿Liu, J.Z. et al. 2015. Association analyses identify 38 susceptibility loci for inflammatory bowel disease and highlight shared genetic risk across populations. Nature Genetics 47(9): p.979–986. Available at: http://www.nature.com/articles/ng.3359.	ftp://ftp.sanger.ac.uk/pub/consortia/ibdgenetics/iibdgc-trans-ancestry-filtered-summary-stats.tgz	12,882 cases and 21,770 controls	168 loci	12716083	IBD_GWAS	185189	69
Crohn's disease (CD)	Autoimmune disease	﻿Liu, J.Z. et al. 2015. Association analyses identify 38 susceptibility loci for inflammatory bowel disease and highlight shared genetic risk across populations. Nature Genetics 47(9): p.979–986. Available at: http://www.nature.com/articles/ng.3359.	ftp://ftp.sanger.ac.uk/pub/consortia/ibdgenetics//iibdgc-trans-ancestry-summary-stats.tgz	5,956 cases and 14,927 controls	6,024 SNPs	12276505	IBD_CD_GWAS	185188	62
Number of years of schooling completed	Educational Attainment	﻿Okbay, A. et al. 2016. Genome-wide association study identifies 74 loci associated with educational attainment. Nature 533(7604): p.539–542. Available at: http://www.nature.com/articles/nature17671.	https://thessgac.com/	217568	5,036 SNPs	8146841	EduYearsMain_GWAS	185158	61
Rheumatoid arthritis (RA)	Autoimmune disease	﻿Okada, Y. et al. 2014. Genetics of rheumatoid arthritis contributes to biology and drug discovery. Nature 506(7488): p.376–381. Available at: http://www.nature.com/articles/nature12873.	http://plaza.umin.ac.jp/~yokada/datasource/files/GWASMetaResults/RA_GWASmeta_European_v2.txt.gz	14,361 cases and 43,923 conrols	72 loci (22,987 SNPs)	8747962	RA_GWAS	184708	52
Total Cholestral	Cardiovascular health	﻿Willer, C.J. et al. 2013. Discovery and refinement of loci associated with lipid levels. Nature Genetics 45(11): p.1274–1283. Available at: http://www.nature.com/articles/ng.2797.	http://csg.sph.umich.edu/abecasis/public/lipids2013/jointGwasMc_TC.txt.gz	188577	74 loci	2260333	TC_GWAS	175054	51
HDL	Cardiovascular health	﻿Willer, C.J. et al. 2013. Discovery and refinement of loci associated with lipid levels. Nature Genetics 45(11): p.1274–1283. Available at: http://www.nature.com/articles/ng.2797.	http://csg.sph.umich.edu/abecasis/public/lipids2013/jointGwasMc_HDL.txt.gz	188577	71 loci	2261360	HDL_GWAS	175062	49
LDL	Cardiovascular health	﻿Willer, C.J. et al. 2013. Discovery and refinement of loci associated with lipid levels. Nature Genetics 45(11): p.1274–1283. Available at: http://www.nature.com/articles/ng.2797.	http://csg.sph.umich.edu/abecasis/public/lipids2013/jointGwasMc_LDL.txt.gz	188577	58 loci	2251950	LDL_GWAS	175060	39
Neuroticism	Neurological and psychiatric disorders	﻿Okbay, A. et al. 2016. Genetic variants associated with subjective well-being, depressive symptoms, and neuroticism identified through genome-wide analyses. Nature Genetics 48(6): p.624–633. Available at: http://www.nature.com/articles/ng.3552.	https://thessgac.com/	170911	11 loci (4,192 SNPs)	6524432	Neuroticism_GWAS	185158	38
HIP	Obesity and metabolic disease	﻿Shungin, D. et al. 2015. New genetic loci link adipose and insulin biology to body fat distribution. Nature 518(7538): p.187–196. Available at: http://www.nature.com/articles/nature14132.	https://www.broadinstitute.org/collaboration/giant/images/e/e4/GIANT_2015_HIP_COMBINED_EUR.txt.gz	213038	2 loci	2483609	HIP_GWAS	176381	35
Triglycerides	Cardiovascular health	﻿Willer, C.J. et al. 2013. Discovery and refinement of loci associated with lipid levels. Nature Genetics 45(11): p.1274–1283. Available at: http://www.nature.com/articles/ng.2797.	http://csg.sph.umich.edu/abecasis/public/lipids2013/jointGwasMc_TG.txt.gz	188577	39 loci	2253513	TG_GWAS	175003	31
Ulcerative colitis (UC)	Autoimmune disease	﻿Liu, J.Z. et al. 2015. Association analyses identify 38 susceptibility loci for inflammatory bowel disease and highlight shared genetic risk across populations. Nature Genetics 47(9): p.979–986. Available at: http://www.nature.com/articles/ng.3359.	ftp://ftp.sanger.ac.uk/pub/consortia/ibdgenetics//iibdgc-trans-ancestry-filtered-summary-stats.tgz	6,968 cases and 20,464 controls	9,890 SNPs	12255196	IBD_UC_GWAS	185189	29
Waist circumference	Obesity and metabolic disease	﻿Shungin, D. et al. 2015. New genetic loci link adipose and insulin biology to body fat distribution. Nature 518(7538): p.187–196. Available at: http://www.nature.com/articles/nature14132.	https://www.broadinstitute.org/collaboration/giant/images/5/57/GIANT_2015_WC_COMBINED_EUR.txt.gz	232101	0	2486473	WC_GWAS	176377	26
Extreme Height	Growth and Ageing	﻿Berndt, S.I. et al. 2013. Genome-wide meta-analysis identifies 11 new loci for anthropometric traits and provides insights into genetic architecture. Nature Genetics 45(5): p.501–512. Available at: http://www.nature.com/articles/ng.2606.	http://www.broadinstitute.org/collaboration/giant/images/b/bd/GIANT_EXTREME_HEIGHT_Stage1_Berndt2013_publicrelease_HapMapCeuFreq.txt.gz	8097 cases, 8099 controls	1,276 SNPs	1961327	EXTREME_HEIGHT_GWAS	173287	19
Migraine	Neurological and psychiatric disorders	﻿Gormley, P. et al. 2016. Meta-analysis of 375,000 individuals identifies 38 susceptibility loci for migraine. Nature Genetics 48(8): p.856–866. Available at: http://www.nature.com/articles/ng.3598.	http://www.headachegenetics.org/sites/default/files/any_mig.gwama_.out_.isq75.nstud12.clean_.p1e-5_3.txt	59,674 cases and 316,078 controls	38 loci	7208	Migraine_GWAS	1831	19
Waist hip ratio adjusted for BMI	Obesity and metabolic disease	﻿Shungin, D. et al. 2015. New genetic loci link adipose and insulin biology to body fat distribution. Nature 518(7538): p.187–196. Available at: http://www.nature.com/articles/nature14132.	http://portals.broadinstitute.org/collaboration/giant/images/e/eb/GIANT_2015_WHRadjBMI_COMBINED_EUR.txt.gz	210088	39 loci	2486784	WHRadjBMI_GWAS	176375	19
T2 Diabetes	Obesity and metabolic disease	﻿Morris, A.P. et al. 2012. Large-scale association analysis provides insights into the genetic architecture and pathophysiology of type 2 diabetes. Nature Genetics 44(9): p.981–990. Available at: http://www.nature.com/articles/ng.2383.	https://www.diagram-consortium.org/downloads.html	12,171 cases and 56,862 controls	792 SNPs	127903	T2Diabetes_Metabochip_GWAS	89536	14
Tanner stage females & males	Growth and Ageing	﻿Cousminer, D.L. et al. 2013. Genome-wide association and longitudinal analyses reveal genetic loci linking pubertal height growth, pubertal timing and childhood adiposity. Human Molecular Genetics 22(13): p.2735–2747. Available at: https://academic.oup.com/hmg/article/22/13/2735/608289.	http://egg-consortium.org/downloads/EGG_TANNER_males_and_females_combined.txt.gz	9916	1 locus	2155185	Tanner_male_females_combined_GWAS	174447	12
Tanner stage males	Growth and Ageing	﻿Cousminer, D.L. et al. 2013. Genome-wide association and longitudinal analyses reveal genetic loci linking pubertal height growth, pubertal timing and childhood adiposity. Human Molecular Genetics 22(13): p.2735–2747. Available at: https://academic.oup.com/hmg/article/22/13/2735/608289.	http://egg-consortium.org/downloads/EGG_TANNER_males.txt.gz	3769	0	2155185	Tanner_males_GWAS	174447	12
Waist circumference adjusted for BMI	Obesity and metabolic disease	﻿Shungin, D. et al. 2015. New genetic loci link adipose and insulin biology to body fat distribution. Nature 518(7538): p.187–196. Available at: http://www.nature.com/articles/nature14132.	https://www.broadinstitute.org/collaboration/giant/images/7/73/GIANT_2015_WCadjBMI_COMBINED_EUR.txt.gz	231355	4 loci	2487207	WCadjBMI_GWAS	176385	11
Coronary artery disease	Cardiovascular health	﻿Nikpay, M. et al. 2015. A comprehensive 1000 Genomes–based genome-wide association meta-analysis of coronary artery disease. Nature Genetics 47(10): p.1121–1130. Available at: http://www.nature.com/articles/ng.3396.	http://www.cardiogramplusc4d.org/media/cardiogramplusc4d-consortium/data-downloads/cad.additive.Oct2015.pub.zip	60,801 cases and 123,504 controls	46 loci (2,213 SNPs)	9455778	Cardiogram_2_GWAS	106024	10
Overweight	Obesity and metabolic disease	﻿Berndt, S.I. et al. 2013. Genome-wide meta-analysis identifies 11 new loci for anthropometric traits and provides insights into genetic architecture. Nature Genetics 45(5): p.501–512. Available at: http://www.nature.com/articles/ng.2606.	http://www.broadinstitute.org/collaboration/giant/images/3/3a/GIANT_OVERWEIGHT_Stage1_Berndt2013_publicrelease_HapMapCeuFreq.txt.gz	93,015 cass and 65,840 controls	494 SNPs	2426620	Overweight_GWAS	176098	9
T2 Diabetes	Obesity and metabolic disease	﻿Gaulton, K.J. et al. 2015. Genetic fine mapping and genomic annotation defines causal mechanisms at type 2 diabetes susceptibility loci. Nature Genetics 47(12): p.1415–1425. Available at: http://www.nature.com/articles/ng.3437.	https://www.diagram-consortium.org/downloads.html	27,206 cases and 57,574 controls	1,510 SNPs	45943	T2Diabetes_GWAS	1308	9
Obesity class 1	Obesity and metabolic disease	﻿Berndt, S.I. et al. 2013. Genome-wide meta-analysis identifies 11 new loci for anthropometric traits and provides insights into genetic architecture. Nature Genetics 45(5): p.501–512. Available at: http://www.nature.com/articles/ng.2606.	http://www.broadinstitute.org/collaboration/giant/images/4/42/GIANT_OBESITY_CLASS1_Stage1_Berndt2013_publicrelease_HapMapCeuFreq.txt.gz	32,858 cases and 65839 controls	563 SNPs	2372921	ObesityClass1_GWAS	176086	8
Waist Hip ratio (WHR)	Obesity and metabolic disease	﻿Shungin, D. et al. 2015. New genetic loci link adipose and insulin biology to body fat distribution. Nature 518(7538): p.187–196. Available at: http://www.nature.com/articles/nature14132.	https://www.broadinstitute.org/collaboration/giant/images/5/54/GIANT_2015_WHR_COMBINED_EUR.txt.gz	212248	1 locus	2483386	WHR_GWAS	176406	8
Alzheimer's disease (AD)	Neurological and psychiatric disorders	﻿Lambert, J.-C. et al. 2013. Meta-analysis of 74,046 individuals identifies 11 new susceptibility loci for Alzheimer’s disease. Nature Genetics 45(12): p.1452–1458. Available at: http://www.nature.com/articles/ng.2802.	http://www.pasteur-lille.fr/en/recherche/u744/Igap_stage1.zip	17,008 cases and 37,154 controls	15 loci	7055881	AD_Stage1_GWAS	184209	7
Obesity class 2	Obesity and metabolic disease	﻿Berndt, S.I. et al. 2013. Genome-wide meta-analysis identifies 11 new loci for anthropometric traits and provides insights into genetic architecture. Nature Genetics 45(5): p.501–512. Available at: http://www.nature.com/articles/ng.2606.	http://www.broadinstitute.org/collaboration/giant/images/a/a9/GIANT_OBESITY_CLASS2_Stage1_Berndt2013_publicrelease_HapMapCeuFreq.txt.gz	9889 cases and 62657 controls	330 SNPs	2324552	ObesityClass2_GWAS	175999	6
Attention deficit hyperactivity disorder (ADHD)	Neurological and psychiatric disorders	﻿Demontis, D. et al. 2019. Discovery of the first genome-wide significant risk loci for attention deficit/hyperactivity disorder. Nature Genetics 51(1): p.63–75. Available at: http://www.nature.com/articles/s41588-018-0269-7.	https://ipsych.dk/fileadmin/ipsych.dk/Downloads/ADHD-GWAS-June-2017.zip	20,183 cases and 35,191 controls	12 loci (303 SNPs)	8047420	ADHD	177297	2
Pubertal Growth - Height at age 10 in females and 12 in males - targets take-off phase of growth spurt	Growth and Ageing	﻿Cousminer, D.L. et al. 2013. Genome-wide association and longitudinal analyses reveal genetic loci linking pubertal height growth, pubertal timing and childhood adiposity. Human Molecular Genetics 22(13): p.2735–2747. Available at: https://academic.oup.com/hmg/article/22/13/2735/608289.	http://egg-consortium.org/downloads/Pubertal_growth_10F_12M_combined.txt.gz	14040	5 loci	1259839	Pubertal_growth_10F_12M_combined_GWAS	173997	2
Birth weight	Growth and Ageing	﻿Horikoshi, M. et al. 2016. New loci associated with birth weight identify genetic links between intrauterine growth and adult height and metabolism. Nat Genet 45: p.76–82. Available at: https://www.nature.com/articles/ng.2477.	http://egg-consortium.org/BW2/EGG_BW2_DISCOVERY.txt.gz	26836	31 SNPs	2684393	EGG_GWAS	177042	1
Extreme BMI	Obesity and metabolic disease	﻿Berndt, S.I. et al. 2013. Genome-wide meta-analysis identifies 11 new loci for anthropometric traits and provides insights into genetic architecture. Nature Genetics 45(5): p.501–512. Available at: http://www.nature.com/articles/ng.2606.	http://www.broadinstitute.org/collaboration/giant/images/9/98/GIANT_EXTREME_BMI_Stage1_Berndt2013_publicrelease_HapMapCeuFreq.txt.gz	7,962 cases and 8,106 controls	228 SNPs	1979525	EXTREME_BMI_GWAS	173647	1
Subjective well-being	Neurological and psychiatric disorders	﻿Okbay, A. et al. 2016. Genetic variants associated with subjective well-being, depressive symptoms, and neuroticism identified through genome-wide analyses. Nature Genetics 48(6): p.624–633. Available at: http://www.nature.com/articles/ng.3552.	https://thessgac.com/	204966	1 locus (8 SNPs)	2268674	SWB_GWAS	175441	1
Autism spectrum disorder	Neurological and psychiatric disorders	﻿Grove, J. et al. 2019. Identification of common genetic risk variants for autism spectrum disorder. Nature Genetics 51(3): p.431–444. Available at ﻿http://www.nature.com/articles/s41588-019-0344-8.	https://ipsych.dk/fileadmin/ipsych.dk/Downloads/iPSYCH-PGC_ASD_Nov2017.gz	18,381 cases and 27,969 controls	3 loci (93 SNPs)	9112386	Autism_lmm_GWAS	186136	0
Bipolar Disorder	Neurological and psychiatric disorders	﻿Sklar, P. et al. 2011. Large-scale genome-wide association analysis of bipolar disorder identifies a new susceptibility locus near ODZ4. Nature Genetics 43(10): p.977–983. Available at: http://www.nature.com/articles/ng.943.	https://figshare.com/ndownloader/files/28169301	7,481 cases and 9,250 controls	4 loci (43 SNPs)	2427220	BPD_GWAS	0	0
Birth length	Growth and Ageing	﻿van der Valk, R.J.P. et al. 2015. A novel common variant in DCST2 is associated with length in early life and height in adulthood. Human Molecular Genetics 24(4): p.1155–1168. Available at: https://academic.oup.com/hmg/article/24/4/1155/616707.	http://egg-consortium.org/Birth_Length/EGG-GWAS-BL.txt.gz	28459	2 loci (4 SNPs)	1057627	EGG_BL_GWAS	176079	0
Cigarettes per Day	Smoking	﻿Furberg, H. et al. 2010. Genome-wide meta-analyses identify multiple loci associated with smoking behavior. Nature Genetics 42(5): p.441–447. Available at: http://www.nature.com/articles/ng.571.	https://grasp.nhlbi.nih.gov/downloads/ResultsOctober2016/Tobacco%20and%20Genetics%20Consortium/tag.cpd.tbl.gz	38181	1 locus (129 SNPs)	2459118	CPD_GWAS	176157	0
College completion	Educational Attainment	﻿Rietveld, C.A. et al. 2013. GWAS of 126,559 Individuals Identifies Genetic Variants Associated with Educational Attainment. Science 340(6139): p.1467–1471. Available at: https://www.sciencemag.org/lookup/doi/10.1126/science.1235488.	http://ftp.ebi.ac.uk/pub/databases/gwas/summary_statistics/GCST002001-GCST003000/GCST002047/SSGAC_Rietveld2013.zip	120917	2 loci (61 SNPs)	2321510	CollegeCompletion_GWAS	175414	0
Coronary artery disease	Cardiovascular health	﻿Schunkert, H. et al. 2011. Large-scale association analysis identifies 13 new susceptibility loci for coronary artery disease. Nature Genetics 43(4): p.333–338. Available at: http://www.nature.com/articles/ng.784.	http://www.cardiogramplusc4d.org/media/cardiogramplusc4d-consortium/data-downloads/cardiogram_gwas_results.zip	22,233 cases and 64,762 controls	23 loci (160 SNPs)	2420360	Cardiogram_GWAS	176069	0
Depressive symptoms	Neurological and psychiatric disorders	﻿Okbay, A. et al. 2016. Genetic variants associated with subjective well-being, depressive symptoms, and neuroticism identified through genome-wide analyses. Nature Genetics 48(6): p.624–633. Available at: http://www.nature.com/articles/ng.3552.	https://thessgac.com/	180866	2 loci (3 SNPs)	6524474	DS_GWAS	185158	0
Ever smoked	Smoking	﻿Furberg, H. et al. 2010. Genome-wide meta-analyses identify multiple loci associated with smoking behavior. Nature Genetics 42(5): p.441–447. Available at: http://www.nature.com/articles/ng.571.	https://www.med.unc.edu/pgc/files/resultfiles/tag.evrsmk.tbl.gz	74035	0	2455846	EverSmoked_GWAS	176131	0
Extreme WHR	Obesity and metabolic disease	﻿Berndt, S.I. et al. 2013. Genome-wide meta-analysis identifies 11 new loci for anthropometric traits and provides insights into genetic architecture. Nature Genetics 45(5): p.501–512. Available at: http://www.nature.com/articles/ng.2606.	http://www.broadinstitute.org/collaboration/giant/images/b/b2/GIANT_EXTREME_WHR_Stage1_Berndt2013_publicrelease_HapMapCeuFreq.txt.gz	4774 cases and 5,481 controls	37 SNPs	1934727	EXTREME_WHR_GWAS	172620	0
Major depressive disorder	Neurological and psychiatric disorders	﻿Sullivan, P.F. et al. 2013. A mega-analysis of genome-wide association studies for major depressive disorder. Molecular Psychiatry 18(4): p.497–511. Available at: http://www.nature.com/articles/mp201221.	https://www.med.unc.edu/pgc/files/resultfiles/pgc.mdd.2012-04.zip	9,240 cases and 9,519 controls	0	1191617	MDD_GWAS	0	0
Obesity class 3	Obesity and metabolic disease	﻿Berndt, S.I. et al. 2013. Genome-wide meta-analysis identifies 11 new loci for anthropometric traits and provides insights into genetic architecture. Nature Genetics 45(5): p.501–512. Available at: http://www.nature.com/articles/ng.2606.	http://www.broadinstitute.org/collaboration/giant/images/a/a9/GIANT_OBESITY_CLASS3_Stage1_Berndt2013_publicrelease_HapMapCeuFreq.txt.gz	2,896 and 47,468 controls	56 SNPs	2244535	ObesityClass3_GWAS	175782	0
Pubertal Growth - Height at age 10 in Females	Growth and Ageing	﻿Cousminer, D.L. et al. 2013. Genome-wide association and longitudinal analyses reveal genetic loci linking pubertal height growth, pubertal timing and childhood adiposity. Human Molecular Genetics 22(13): p.2735–2747. Available at: https://academic.oup.com/hmg/article/22/13/2735/608289.	http://egg-consortium.org/downloads/Pubertal_growth_10F.txt.gz	6879	0	1214393	Pubertal_growth_10F_GWAS	174946	0
Pubertal Growth - Height at age 12 in males	Growth and Ageing	﻿Cousminer, D.L. et al. 2013. Genome-wide association and longitudinal analyses reveal genetic loci linking pubertal height growth, pubertal timing and childhood adiposity. Human Molecular Genetics 22(13): p.2735–2747. Available at: https://academic.oup.com/hmg/article/22/13/2735/608289.	http://egg-consortium.org/downloads/Pubertal_growth_12M.txt.gz	7161	1 locus	1270631	Pubertal_growth_12M_GWAS	174224	0
Pubertal Growth - total amount of growth across the pubertal growth period	Growth and Ageing	﻿Cousminer, D.L. et al. 2013. Genome-wide association and longitudinal analyses reveal genetic loci linking pubertal height growth, pubertal timing and childhood adiposity. Human Molecular Genetics 22(13): p.2735–2747. Available at: https://academic.oup.com/hmg/article/22/13/2735/608289.	http://egg-consortium.org/downloads/Pubertal_growth_PGF_PGM_combined.txt.gz	10799	1 locus	1209775	Pubertal_growth_PGF_PGM_combined_GWAS	174907	0
Pubertal Growth - total amount of growth across the pubertal growth period (Females)	Growth and Ageing	﻿Cousminer, D.L. et al. 2013. Genome-wide association and longitudinal analyses reveal genetic loci linking pubertal height growth, pubertal timing and childhood adiposity. Human Molecular Genetics 22(13): p.2735–2747. Available at: https://academic.oup.com/hmg/article/22/13/2735/608289.	http://egg-consortium.org/downloads/Pubertal_growth_PGF.txt.gz	5756	1 locus	1212953	Pubertal_growth_PGF_GWAS	174935	0
Pubertal Growth - total amount of growth across the pubertal growth period (Males)	Growth and Ageing	﻿Cousminer, D.L. et al. 2013. Genome-wide association and longitudinal analyses reveal genetic loci linking pubertal height growth, pubertal timing and childhood adiposity. Human Molecular Genetics 22(13): p.2735–2747. Available at: https://academic.oup.com/hmg/article/22/13/2735/608289.	http://egg-consortium.org/downloads/Pubertal_growth_PGM.txt.gz	5043	0	2360239	Pubertal_growth_PGM_GWAS	174962	0
Pubertal Growth - total amount of growth in late adolescence (Females)	Growth and Ageing	﻿Cousminer, D.L. et al. 2013. Genome-wide association and longitudinal analyses reveal genetic loci linking pubertal height growth, pubertal timing and childhood adiposity. Human Molecular Genetics 22(13): p.2735–2747. Available at: https://academic.oup.com/hmg/article/22/13/2735/608289.	http://egg-consortium.org/downloads/Pubertal_growth_PTF.txt.gz	4946	0	2369330	Pubertal_growth_PTF_GWAS	174985	0
Pubertal Growth - total amount of growth in late adolescence (Males)	Growth and Ageing	﻿Cousminer, D.L. et al. 2013. Genome-wide association and longitudinal analyses reveal genetic loci linking pubertal height growth, pubertal timing and childhood adiposity. Human Molecular Genetics 22(13): p.2735–2747. Available at: https://academic.oup.com/hmg/article/22/13/2735/608289.	http://egg-consortium.org/downloads/Pubertal_growth_PTM.txt.gz	4282	0	2369703	Pubertal_growth_PTM_GWAS	175002	0
Pubertal Growth - total amount of growth in late adolescence, targeting the timing of peak height growth velocity	Growth and Ageing	﻿Cousminer, D.L. et al. 2013. Genome-wide association and longitudinal analyses reveal genetic loci linking pubertal height growth, pubertal timing and childhood adiposity. Human Molecular Genetics 22(13): p.2735–2747. Available at: https://academic.oup.com/hmg/article/22/13/2735/608289.	http://egg-consortium.org/downloads/Pubertal_growth_PTF_PTM_combined.txt.gz	9228	1 locus	2369703	Pubertal_growth_PTF_PTM_combined_GWAS	175002	0
T2 Diabetes	Obesity and metabolic disease	﻿Morris, A.P. et al. 2012. Large-scale association analysis provides insights into the genetic architecture and pathophysiology of type 2 diabetes. Nature Genetics 44(9): p.981–990. Available at: http://www.nature.com/articles/ng.2383.	http://diagram-consortium.org/downloads.html	12,171 cases and 56,862 controls	9 loci	589266	T2Diabetes_2012DEC17_GWAS	0	0
Tanner stage females	Growth and Ageing	﻿Cousminer, D.L. et al. 2013. Genome-wide association and longitudinal analyses reveal genetic loci linking pubertal height growth, pubertal timing and childhood adiposity. Human Molecular Genetics 22(13): p.2735–2747. Available at: https://academic.oup.com/hmg/article/22/13/2735/608289.	http://egg-consortium.org/downloads/EGG_TANNER_females.txt.gz	6147	0	2155185	Tanner_females_GWAS	174447	0
Years of education	Educational Attainment	﻿Rietveld, C.A. et al. 2013. GWAS of 126,559 Individuals Identifies Genetic Variants Associated with Educational Attainment. Science 340(6139): p.1467–1471. Available at: https://www.sciencemag.org/lookup/doi/10.1126/science.1235488.	http://ftp.ebi.ac.uk/pub/databases/gwas/summary_statistics/GCST002001-GCST003000/GCST002047/SSGAC_Rietveld2013.zip	126559	1 locus (11 SNPs)	2310087	EduYears_GWAS	175107	0
Total								186,817	1,325
a ID name in Supplementary data 5
b Significant CpGs with co-localisations at a P < 3.82 × 10−8 and PHEIDI > 0.05.

### Sheet: ST 27 - SMR summary by class
Phenotypic classesa	Associations	Phenotypes	Unique CpGs	Unique SNPs
Autoimmune disease	212	4	175	158
Cardiovascular health	180	5	138	122
Educational Attainment	61	1	61	57
Growth and Ageing	626	7	598	529
Neurological and psychiatric disorders	295	6	295	267
Obesity and metabolic disease	146	11	100	82
Smoking	0	0	0	0
Total	1520	34	1,325	1,180
a Significant associations after co-localisation analysis at a P < 3.82 × 10−8 and PHEIDI > 0.05.
